# An Automated High-throughput Affinity Capture-Mass Spectrometry Platform with Data- Independent Acquisition

**DOI:** 10.1101/2024.08.13.607785

**Authors:** Hui Jing, Paul L. Richardson, Gregory K. Potts, Sameera Senaweera, Violeta L Marin, Ryan McClure, Adam Banlasan, Hua Tang, James E. Kath, Renze Ma, Jon D. Williams

**Author notes:** Contributed equally (Hui Jing, Paul L. Richardson).

## Abstract

Affinity capture (AC) combined with mass spectrometry (MS)-based proteomics is highly utilized throughout the drug discovery pipeline to determine small molecule target selectivity and engagement. However, the tedious sample preparation steps and time-consuming MS acquisition process has limited its use in high-throughput format. Here, we report an automated workflow employing biotinylated probes and streptavidin magnetic beads for small molecule target enrichment in 96-well plate format, ending with direct sampling from EvoSep Solid Phase Extraction tips for liquid chromatography (LC)-tandem mass spectrometry (MS/MS) analysis. The streamlined process significantly reduced both overall and hands-on time needed for sample preparation. Additionally, we developed a data-independent acquisition-mass spectrometry (DIA-MS) method to establish an efficient label-free quantitative chemical proteomic kinome profiling workflow. DIA-MS yielded coverage of ∼380 kinases, a >60% increase compared to using a data-dependent acquisition (DDA)-MS method and provided reproducible target profiling of the kinase inhibitor dasatinib. We further showcased the applicability of this AC-MS workflow for assessing the selectivity of two clinical-stage CDK9 inhibitors against ∼250 probe-enriched kinases. Our study here provides a roadmap for efficient target engagement and selectivity profiling in native cell or tissue lysates using AC-MS.
