## Supplementary material for "An Automated High-throughput Affinity Capture-Mass Spectrometry Platform with Data- Independent Acquisition": DIAWindow_tMSn_MassLists

### Sheet: Sheet1
>>>>>>>>>>>>> Mass List Table <<<<<<<<<<<<<<
CompoundName	m/z	z	RT Time (min)	RT Window (min)	Q1 Resolution (m/z)	HCD Collision Energies (%)	Normalized AGC Target (%)
Window1	404.934	2	0	44	9	30	100
Window2	413.438	2	0	44	8	30	100
Window3	421.942	2	0	44	9	30	100
Window4	429.945	2	0	44	7	30	100
Window5	436.949	2	0	44	7	30	100
Window6	443.952	2	0	44	7	30	100
Window7	450.955	2	0	44	7	30	100
Window8	457.958	2	0	44	7	30	100
Window9	464.461	2	0	44	6	30	100
Window10	470.464	2	0	44	6	30	100
Window11	476.466	2	0	44	6	30	100
Window12	482.969	2	0	44	7	30	100
Window13	489.472	2	0	44	6	30	100
Window14	494.975	2	0	44	5	30	100
Window15	500.978	2	0	44	7	30	100
Window16	506.98	2	0	44	5	30	100
Window17	512.483	2	0	44	6	30	100
Window18	518.486	2	0	44	6	30	100
Window19	524.488	2	0	44	6	30	100
Window20	530.491	2	0	44	6	30	100
Window21	535.994	2	0	44	5	30	100
Window22	541.496	2	0	44	6	30	100
Window23	547.499	2	0	44	6	30	100
Window24	553.501	2	0	44	6	30	100
Window25	559.504	2	0	44	6	30	100
Window26	565.007	2	0	44	5	30	100
Window27	570.509	2	0	44	6	30	100
Window28	576.512	2	0	44	6	30	100
Window29	582.515	2	0	44	6	30	100
Window30	588.517	2	0	44	6	30	100
Window31	594.52	2	0	44	6	30	100
Window32	600.523	2	0	44	6	30	100
Window33	606.526	2	0	44	6	30	100
Window34	613.029	2	0	44	7	30	100
Window35	619.532	2	0	44	6	30	100
Window36	625.534	2	0	44	6	30	100
Window37	632.037	2	0	44	7	30	100
Window38	639.04	2	0	44	7	30	100
Window39	645.543	2	0	44	6	30	100
Window40	652.046	2	0	44	7	30	100
Window41	659.55	2	0	44	8	30	100
Window42	667.053	2	0	44	7	30	100
Window43	674.056	2	0	44	7	30	100
Window44	681.56	2	0	44	8	30	100
Window45	689.063	2	0	44	7	30	100
Window46	696.567	2	0	44	8	30	100
Window47	704.57	2	0	44	8	30	100
Window48	712.574	2	0	44	8	30	100
Window49	720.577	2	0	44	8	30	100
Window50	728.581	2	0	44	8	30	100
Window51	737.085	2	0	44	9	30	100
Window52	746.089	2	0	44	9	30	100
Window53	755.093	2	0	44	9	30	100
Window54	764.097	2	0	44	9	30	100
Window55	773.601	2	0	44	10	30	100
Window56	783.606	2	0	44	10	30	100
Window57	793.611	2	0	44	10	30	100
Window58	804.115	2	0	44	11	30	100
Window59	815.12	2	0	44	11	30	100
Window60	826.626	2	0	44	12	30	100
Window61	839.131	2	0	44	13	30	100
Window62	852.137	2	0	44	13	30	100
Window63	865.143	2	0	44	13	30	100
Window64	879.149	2	0	44	15	30	100
Window65	894.156	2	0	44	15	30	100
Window66	910.164	2	0	44	17	30	100
Window67	927.672	2	0	44	18	30	100
Window68	946.18	2	0	44	19	30	100
Window69	965.689	2	0	44	20	30	100
Window70	988.199	2	0	44	25	30	100
>>>>>>>>>>>>> End Mass List Table <<<<<<<<<<<<<<
